# An amplicon panel for high-throughput and low-cost genotyping of Yesso scallop *Mizuhopecten yessoensis*

**DOI:** 10.1101/2025.11.05.686843

**Authors:** Ben J. G. Sutherland, Chen Yin Walker, Denman Moody, Chelsea Bennett, Marissa Wright-LaGreca, Chloe Shamash-McLaughlin, Karen Leask, Daniel Roth, Megan Lebeuf, Timothy J. Green

## Abstract

The Yesso scallop *Mizuhopecten yessoensis* was imported from Japan to western Canada in the late 1980s to establish an economically viable scallop aquaculture industry. Since this time, the industry in Canada has operated with existing genetic diversity within the broodstock, which is considerably limited relative to wild populations. The sector has not been able to realise its full potential in part due to idiopathic hatchery failures and farm stock collapses due to disease outbreaks associated with the intracellular bacterial pathogen *Francisella halioticida*. To support Yesso scallop production and breeding, here we generate a low-density, genotyping-by-sequencing amplicon panel using single nucleotide polymorphism (SNP) markers that are evenly spaced across the *M. yessoensis* genome and that show high heterozygosity in Canada and Japan. The panel can also exploit the high genetic polymorphism of the *M. yessoensis* genome, with *de novo* SNP calling identifying over 2,500 high quality SNPs within the 579 sequenced amplicons. We demonstrate the utility and versatility of this new genotyping tool for breeding applications including parentage assignment, low density family-based genome-wide association study, trait heritability evaluation to determine potential for genomic selection, and species differentiation (against the weathervane scallop *Patinopecten caurinus*). We did not find any genomic regions significantly associated with *F. halioticida* resistance but did identify potential for genomic selection. We could separate the two species based on genotypes, and we did not see evidence of a past *M. yessoensis* x *P. caurinus* hybridization event within the *M. yessoensis* breeding population at Vancouver Island University. This low-cost genotyping panel is expected to accelerate selective breeding improvements for *M. yessoensis* in Canada and elsewhere.
