## Additional File S3 for "An amplicon panel for high-throughput and low-cost genotyping of Yesso scallop *Mizuhopecten yessoensis*"

### Sheet: per_ind_assigns
indiv	p1	p1_logl	p1_nloc	p2	p2_logl	p2_nloc	other_assigns	dam	female # in spawn matrix	sire	male # in spawn matrix	spawn event	family	solved by relationship	comment
MQI.009	E371.E372	144.83	1818	E383.E384	84.41	1818	E783.E784(6.5)	E371.E372	F1	E383.E384	M1	SFR3	F1	P-O
MQI.014	E371.E372	109.97	1843	E383.E384	86.76	1842	H493(45.3)	E371.E372	F1	E383.E384	M1	SFR3	F1	P-O
MQI.024	E371.E372	127.41	1840	E383.E384	99.94	1840		E371.E372	F1	E383.E384	M1	SFR3	F1	P-O
MQI.038	E371.E372	111.51	1839	E383.E384	79.93	1839	E783.E784(48.8)	E371.E372	F1	E383.E384	M1	SFR3	F1	P-O
MQI.018	G916.G917	148.56	1822	E369.E370	75.84	1812		E369.E370	F4	G916.G917/E377.E378	M4	SFR3	F10	P-O
MQI.034	G916.G917	141.33	1835	E369.E370	112.57	1825		E369.E370	F4	G916.G917/E377.E378	M4	SFR3	F10	P-O
MQI.057	E361.E362	136.69	1828	E383.E384	66.85	1830		E361.E362	F5	E383.E384	M1	SFR3	F11	P-O
MQI.029	E361.E362	164.43	1793	E387.E388	47.67	1792	H494(17.6)	E361.E362	F5	E387.E388	M3	SFR3	F13	P-O
MQI.042	E361.E362	140.04	1812	E387.E388	90.59	1810		E361.E362	F5	E387.E388	M3	SFR3	F13	P-O
MQI.050	E387.E388	131.51	1836	E361.E362	84.57	1838		E361.E362	F5	E387.E388	M3	SFR3	F13	P-O
MQI.033	E363.E364	85.85	1809	E383.E384	84.44	1827		E363.E364	F6	E383.E384	M1	SFR3	F16	P-O
MQI.037	E363.E364	124.85	1819	E383.E384	38.51	1835		E363.E364	F6	E383.E384	M1	SFR3	F16	P-O
MQI.053	E363.E364	75.18	1825	E385.E386	63.02	1783		E363.E364	F6	E385.E386	M2	SFR3	F17	P-O
MQI.030	E385.E386	93.69	1768	E363.E364	77.98	1801	G977.G978(45.7)	E363.E364	F6	E385.E386	M2	SFR3	F17	P-O
MQI.067	E363.E364	21.38	1515	E387.E388	6.82	1512		E363.E364	F6	E387.E388	M3	SFR3	F18	P-O
MQI.012	E367.E368	69.93	1355	E383.E384	36.35	1843		E367.E368	F2	E383.E384	M1	SFR3	F2	P-O
MQI.017	E367.E368	109.17	1350	E383.E384	71.86	1833		E367.E368	F2	E383.E384	M1	SFR3	F2	P-O
MQI.046	E367.E368	79.48	1318	E383.E384	55.83	1756		E367.E368	F2	E383.E384	M1	SFR3	F2	P-O
MQI.058	E783.E784	104.61	1668	E811.E812	71.08	1835		E783.E784	F2	E811.E812	M1	SFR4	F2	P-O
MQI.005	E363.E364	139.01	1819	E391.E392	128.34	1698		E363.E364	F6	E391.E392	M6	SFR3	F21	P-O
MQI.028	E363.E364	156.12	1825	E391.E392	119.32	1705		E363.E364	F6	E391.E392	M6	SFR3	F21	P-O
MQI.001	E391.E392	162.78	1700	E363.E364	100.2	1819		E363.E364	F6	E391.E392	M6	SFR3	F21	P-O
MQI.044	E391.E392	159.89	1695	E363.E364	147.8	1815		E363.E364	F6	E391.E392	M6	SFR3	F21	P-O
MQI.062	E781.E782	138.7	1821	E801.E802	110.09	1814		E781.E782	F1	E801.E802	M12	SFR4	F23	P-O
MQI.031	E801.E802	134.04	1828	E781.E782	103.04	1836		E781.E782	F1	E801.E802	M12	SFR4	F23	P-O
MQI.007	E367.E368	58.28	1350	E385.E386	32.91	1780		E367.E368	F2	E385.E386	M2	SFR3	F3	P-O
MQI.011	E367.E368	73.97	1317	E385.E386	62.28	1722		E367.E368	F2	E385.E386	M2	SFR3	F3	P-O
MQI.036	E367.E368	109.3	1353	E385.E386	44.04	1784		E367.E368	F2	E385.E386	M2	SFR3	F3	P-O
MQI.056	E367.E368	104.65	1354	E385.E386	47.37	1785		E367.E368	F2	E385.E386	M2	SFR3	F3	P-O
MQI.065	E385.E386	100.06	1791	E367.E368	65.13	1359	H498(8.2)	E367.E368	F2	E385.E386	M2	SFR3	F3	P-O
MQI.015	E365.E366	20.05	1364	E367.E368	15.68	1055	E383.E384(6.8)	E365.E366	F3	E383.E384	M1	SFR3	F4	P-O	False positive to second female, would benefit from sex info.
MQI.006	E365.E366	146.68	1838	E383.E384	95.47	1832		E365.E366	F3	E383.E384	M1	SFR3	F4	P-O
MQI.052	E365.E366	127.44	1830	E383.E384	85.03	1827		E365.E366	F3	E383.E384	M1	SFR3	F4	P-O
MQI.055	E365.E366	132.8	1847	E385.E386	94.02	1792		E365.E366	F3	E383.E384	M1	SFR3	F4	P-O
MQI.010	E383.E384	79.79	1578	E365.E366	14.41	1576		E365.E366	F3	E383.E384	M1	SFR3	F4	P-O
MQI.043	E383.E384	103.43	1833	E365.E366	60.01	1837		E365.E366	F3	E383.E384	M1	SFR3	F4	P-O
MQI.020	E797.E798	125.8	1822	E363.E364	43.82	1823		E363.E364	F3	E797.E798	M3	SFR4	F5	P-O
MQI.004	E365.E366	209.87	1843	E387.E388	119.88	1835		E365.E366	F3	E387.E388	M3	SFR3	F6	P-O
MQI.026	E365.E366	156.44	1836	E387.E388	142.11	1827		E365.E366	F3	E387.E388	M3	SFR3	F6	P-O
MQI.063	E365.E366	119.66	1818	E387.E388	93.08	1811		E365.E366	F3	E387.E388	M3	SFR3	F6	P-O
MQI.003	E369.E370	125.75	1829	E385.E386	59.21	1779		E369.E370	F4	E385.E386	M2	SFR3	F8	P-O
MQI.061	E369.E370	123.29	1822	E385.E386	78.53	1773		E369.E370	F4	E385.E386	M2	SFR3	F8	P-O
MQI.002	E363.E364	122.78	1820	G916.G917	73.38	1842		E363.E364		G916.G917/E377.E378		SFR3|SFR4	F9|F19	P-O	undifferentiatable; G916.G917 is identical to E377.E378; these two parents may be for SFR4 fam9 or SFR3 fam19
MQI.008	E363.E364	133.24	1813	G916.G917	112.7	1832	G977.G978(12.7)	E363.E364		G916.G917/E377.E378		SFR3|SFR4	F9|F19	P-O	undifferentiatable; G916.G917 is identical to E377.E378; these two parents may be for SFR4 fam9 or SFR3 fam19
MQI.013	G916.G917	121.7	1827	E363.E364	101.47	1814	G977.G978(5.6)	E363.E364		G916.G917/E377.E378		SFR3|SFR4	F9|F19	P-O	undifferentiatable; G916.G917 is identical to E377.E378; these two parents may be for SFR4 fam9 or SFR3 fam19
MQI.039	G916.G917	133.31	1820	E363.E364	123.03	1816		E363.E364		G916.G917/E377.E378		SFR3|SFR4	F9|F19	P-O	undifferentiatable; G916.G917 is identical to E377.E378; these two parents may be for SFR4 fam9 or SFR3 fam19
MQI.045	E361.E362	143.19	1839	G906.G907	72.08	1540		E361.E362					F13 (sugg.)	FS	Sibship suggests SFR3, F13 (E361 x E387); G906.G907 is also a female, according to records
MQI.048	E361.E362	88.94	1840	G906.G907	48.26	1542							F13 (sugg.)	FS	Sibship suggests SFR3, F13 (E361 x E387); G906.G907 is also a female, according to records
MQI.049	E361.E362	180.08	1837	G906.G907	73.53	1539	H494(26.3)						F13 (sugg.)	FS	Sibship suggests SFR3, F13 (E361 x E387); G906.G907 is also a female, according to records
MQI.035	E361.E362	108.76	1836	H494	100.94	1445	G906.G907(31.8)	E361.E362					F13 (sugg.)	FS	Sibship suggests SFR3, F13 (E361 x E387)
MQI.060	E361.E362	148.48	1830	NA	NA	NA							F13 (sugg.)	FS	Sibship suggests SFR3, F13 (E361 x E387)
MQI.054	G906.G907	228.02	1539	E361.E362	121.35	1836		E361.E362					F13 (sugg.)	FS	Sibship suggests SFR3, F13 (E361 x E387); G906.G907 is also a female, according to records
MQI.022	H492	49.45	1371	E361.E362	9.18	1480							F13 (sugg.)	FS	Sibship suggests SFR3, F13 (E361 x E387); unknown, H492 not in breeding design
MQI.040	H492	142.31	1662	E387.E388	86.49	1828	E361.E362(70.3); G927.G928(50)						F13 (sugg.)	FS	Sibship suggests SFR3, F13 (E361 x E387); unknown, H492 not in breeding design
MQI.051	H492	103.98	1319	E387.E388	34.3	1426	G927.G928(31.9); E361.E362(10.6)						F13 (sugg.)	FS	Sibship suggests SFR3, F13 (E361 x E387); unknown, H492 not in breeding design
MQI.016	G977.G978	106.96	1084	E363.E364	71.42	1368	E385.E386(20.6)	E363.E364	F6	E385.E386	M2	SFR3	F17 (sugg.)	FS	Confirmed by sibship; uncertain, G977 and E385 are both males, but G977 is not listed as used as broodstock
MQI.041	G977.G978	146.5	1310	E363.E364	107.71	1817	E385.E386(76.6)	E363.E364	F6	E385.E386	M2	SFR3	F17 (sugg.)	FS	Confirmed by sibship; uncertain, G977 and E385 are both males, but G977 is not listed as used as broodstock
MQI.047	E363.E364	207.99	1820	NA	NA	NA							unknown	not.solved
MQI.025	E367.E368	72.09	1354	E361.E362	33.09	1837		E367.E368					unknown	not.solved	False positive: E361.E362 is also female
MQI.032	E369.E370	146.43	1828	E383.E384	75.79	1834		E369.E370		E383.E384			unknown	not.solved	No sibship; Ambiguous, these two parents were used in SFR3 and SFR4
MQI.027	E383.E384	39.57	1367	G906.G907	24.34	1190				E383.E384			unknown	not.solved	G906.G907 if female, but not in breeding design
