## Additional File S4 for "An amplicon panel for high-throughput and low-cost genotyping of Yesso scallop *Mizuhopecten yessoensis*"

### Sheet: Pairwise_mortality
contrast	estimate	SE	df	t.ratio	p adj
F1 - F3	-0.0618678	0.0556905	202	-1.11092	1
F1 - F5	0.115769	0.0923328	202	1.25382	1
F1 - F6	-0.0881152	0.0623611	202	-1.41298	1
F1 - F8	-0.206226	0.0584035	202	-3.53106	0.0230709
F1 - F11	-0.113645	0.0568698	202	-1.99833	1
F1 - F12	-0.334111	0.0872852	202	-3.82781	0.00775774
F1 - F14	-0.0994781	0.0821339	202	-1.21117	1
F1 - F16	-0.0737425	0.0660979	202	-1.11566	1
F1 - F17	-0.200003	0.0591269	202	-3.38261	0.0387985
F3 - F5	0.177637	0.0886769	202	2.00319	1
F3 - F6	-0.0262474	0.0569101	202	-0.461208	1
F3 - F8	-0.144358	0.0525286	202	-2.74818	0.294083
F3 - F11	-0.0517767	0.0508369	202	-1.01849	1
F3 - F12	-0.272243	0.083442	202	-3.26266	0.0583128
F3 - F14	-0.0376103	0.0780799	202	-0.48169	1
F3 - F16	-0.0118747	0.0610027	202	-0.194659	1
F3 - F17	-0.138135	0.0534168	202	-2.58599	0.468588
F5 - F6	-0.203884	0.0929104	202	-2.19442	1
F5 - F8	-0.321995	0.0902728	202	-3.56691	0.020297
F5 - F11	-0.229413	0.0893243	202	-2.56832	0.49235
F5 - F12	-0.44988	0.111095	202	-4.0495	0.00329085
F5 - F14	-0.215247	0.107199	202	-2.00793	1
F5 - F16	-0.189511	0.0955032	202	-1.98435	1
F5 - F17	-0.315772	0.0909092	202	-3.47349	0.0282808
F6 - F8	-0.118111	0.0594614	202	-1.98635	1
F6 - F11	-0.0255293	0.057985	202	-0.440274	1
F6 - F12	-0.245996	0.0879522	202	-2.79693	0.254598
F6 - F14	-0.0113629	0.0829129	202	-0.137046	1
F6 - F16	0.0143727	0.0670885	202	0.214235	1
F6 - F17	-0.111888	0.0603047	202	-1.85538	1
F8 - F11	0.0925816	0.0536809	202	1.72467	1
F8 - F12	-0.127885	0.0851682	202	-1.50156	1
F8 - F14	0.106748	0.0799624	202	1.33498	1
F8 - F16	0.132484	0.0634091	202	2.08935	1
F8 - F17	0.00622284	0.0561922	202	0.110742	1
F11 - F12	-0.220467	0.0841534	202	-2.61982	0.425956
F11 - F14	0.0141664	0.0788697	202	0.179618	1
F11 - F16	0.039902	0.0620213	202	0.643359	1
F11 - F17	-0.0863588	0.0546095	202	-1.58139	1
F12 - F14	0.234633	0.102929	202	2.27957	1
F12 - F16	0.260369	0.0906762	202	2.87141	0.203498
F12 - F17	0.134108	0.0858022	202	1.56299	1
F14 - F16	0.0257356	0.0857837	202	0.300005	1
F14 - F17	-0.100525	0.0805867	202	-1.24742	1
F16 - F17	-0.126261	0.0641762	202	-1.96741	1

### Sheet: TukeyHSD_size
Comparison	diff	lwr	upr	p adj
F3-F1	9.79367	5.25292	14.3344	2.83441e-09
F5-F1	5.41827	-1.48518	12.3217	0.269087
F6-F1	6.50855	1.27301	11.7441	0.00376681
F8-F1	7.70577	3.13062	12.2809	8.54738e-06
F11-F1	8.93238	4.39163	13.4731	8.25703e-08
F12-F1	27.9093	20.6386	35.1801	0
F14-F1	3.45855	-3.14511	10.0622	0.808093
F16-F1	14.3359	9.72432	18.9476	3.23075e-14
F17-F1	9.92521	5.23354	14.6169	6.00721e-09
F5-F3	-4.3754	-11.1466	2.39578	0.552911
F6-F3	-3.28513	-8.34499	1.77474	0.545989
F8-F3	-2.0879	-6.46093	2.28512	0.87979
F11-F3	-0.86129	-5.19832	3.47574	0.999771
F12-F3	18.1157	10.9704	25.261	2.06546e-12
F14-F3	-6.33513	-12.8004	0.130136	0.0600859
F16-F3	4.54227	0.131097	8.95344	0.0377739
F17-F3	0.131541	-4.36325	4.62633	1
F6-F5	1.09028	-6.16516	8.34572	0.999978
F8-F5	2.2875	-4.50679	9.08179	0.986426
F11-F5	3.51411	-3.25707	10.2853	0.816291
F12-F5	22.4911	13.654	31.3282	1.70663e-12
F14-F5	-1.95972	-10.2566	6.33719	0.999062
F16-F5	8.91767	2.09876	15.7366	0.00171024
F17-F5	4.50694	-2.36636	11.3802	0.531432
F8-F6	1.19722	-3.89353	6.28797	0.999094
F11-F6	2.42384	-2.63603	7.4837	0.877653
F12-F6	21.4008	13.795	29.0066	4.51861e-14
F14-F6	-3.05	-10.0208	3.9208	0.926233
F16-F6	7.82739	2.70383	12.951	8.85257e-05
F17-F6	3.41667	-1.77906	8.61239	0.527219
F11-F8	1.22661	-3.14641	5.59963	0.996425
F12-F8	20.2036	13.0364	27.3708	4.30767e-14
F14-F8	-4.24722	-10.7367	2.24224	0.534216
F16-F8	6.63017	2.18361	11.0767	0.000149038
F17-F8	2.21944	-2.31009	6.74897	0.862207
F12-F11	18.977	11.8317	26.1223	2.22933e-13
F14-F11	-5.47384	-11.9391	0.991427	0.177336
F16-F11	5.40356	0.992387	9.81473	0.00466956
F17-F11	0.992832	-3.50196	5.48762	0.999453
F14-F12	-24.4508	-33.0557	-15.8459	4.25215e-14
F16-F12	-13.5734	-20.7639	-6.38286	3.19599e-07
F17-F12	-17.9841	-25.2263	-10.742	5.70899e-12
F16-F14	10.8774	4.36216	17.3926	1.07307e-05
F17-F14	6.46667	-0.105466	13.0388	0.0579122
F17-F16	-4.41073	-8.9771	0.155645	0.0680467
